# The innovation of the symbiosome has enhanced the evolutionary stability of nitrogen fixation in legumes

**DOI:** 10.1101/2022.03.04.482842

**Authors:** Sergio M. de Faria, Jens J. Ringelberg, Eduardo Gross, Erik J.M. Koenen, Domingos Cardoso, George K.D. Ametsitsi, John Akomatey, Marta Maluk, Nisha Tak, Hukam S. Gehlot, Kathryn M. Wright, Neung Teaumroong, Pongpan Songwattana, Haroldo C. de Lima, Yves Prin, Charles Zartmann, Janet I. Sprent, Julie Ardley, Colin E. Hughes, Euan K. James

## Abstract

- Nitrogen-fixing symbiosis is globally important in ecosystem functioning and agriculture, yet the evolutionary history of nodulation remains the focus of considerable debate. Recent evidence suggesting a single origin of nodulation followed by massive parallel evolutionary losses raises questions about why a few lineages in the N_2_-fixing clade retained nodulation and diversified as stable nodulators while most did not. Within legumes, nodulation is restricted to the two most diverse subfamilies, Papilionoideae and Caesalpinioideae, which show stable retention of nodulation across their core clades.
- We characterize two nodule anatomy types across 128 species in 56 of the 150 genera of the legume subfamily Caesalpinioideae: 1) fixation thread nodules (FTs), where nitrogen-fixing bacteroids are retained within the apoplast in modified infection threads and 2) symbiosomes, where rhizobia are symplastically internalized in the host cell cytoplasm within membrane-bound symbiosomes.
- Using a robust phylogenomic tree based on 997 genes from 146 caesalpinioid genera, we show that losses of nodulation are more prevalent in lineages with FTs.
- We propose that evolution of the symbiosome allows for a more intimate and enduring symbiosis through greater compartmentalisation of their rhizobial microsymbionts, resulting in greater evolutionary stability of nodulation across this species-rich pantropical clade of legumes.
