## Supplementary material for "The innovation of the symbiosome has enhanced the evolutionary stability of nitrogen fixation in legumes": Table S1

### Sheet: Table S1
Table S1. Caesalpinioideae and outgroup taxa used in the time-calibrated phylogeny depicting evolutionary trajectories of nodulation and nodule type (Fig. 1, Fig. S3). The nodulation status of each genus is recorded as confirmed nodulated (Green), Non-nodulated (blue) or Unknown (orange). Nodule anatomy is recorded (if known) with regard to the presence of fixation threads (FTs) or symbiosomes.
Taxon	Voucher of molecular data in phylogeny	Notes on taxonomy and synonymy. Mim, belongs to the Mimosoid clade.	Notes on nodulation reports plus references	Nodules (genus)		Nodules (species)		FTs
Abarema		Mim. Most species previously included in Abarema now in reinstated Jupunba and Punjuba.	Sprent (2009)	Yes				No
Abarema cochliacarpos	de Queiroz 15538		de Faria et al. (1987)			Yes
Acacia		Mim.	Sprent et al. (2009) as Acacia subgenus Phyllodineae. Symbiosomes reported in A. crassicarpa by de Faria et al. (1987), and in A. mangium by Perrineau et al. (2012).	Yes				No
Acacia ampliceps	Murphy 323					Yes
Acacia auriculiformis	Brown 154		Symbiosomes confirmed (de Faria, unpublished)			Yes		No
Acacia deanei subsp. paucijuga	Murphy 599					Yes
Acacia longifolia	Koenen 182					Yes
Acacia oswaldii	Murphy 573					Yes
Acacia platycarpa	Murphy 327					Yes
Acacia pycnantha	Murphy 670					Yes
Acacia pyrifolia	Murphy 337					Yes
Acacia rostellifera	Murphy 466					Yes
Acacia triptera	Karunajeewa 1446					Yes
Acacia verniciflua	Karunajeewa 1012					Yes
Acacia victoriae	Ariati 260					Yes
Acaciella		Mim.	Sprent et al. (2009) included in Acacia subgenus Aculeiferum. Nodulation confirmed for A. angustissima (Rasanen et al. 2001) and presence of symbiosomes by Rincon-Rosales et al. (2011).	Yes				No
Acaciella villosa	Hughes 2635					Yes
Acrocarpus				No
Acrocarpus fraxinifolius	Manos 1416
Adenanthera		Mim.	Several reports of nodulation, but no data presented. Possibly confused with Anadenanthera. Considered by the present authors to be non-nodulated based on exhaustive field observations and glasshouse-based tests.	No
Adenanthera pavonina	Ambriansyah and Arifin AA295			No
Adenopodia		Mim.	New report of nodulation	Yes
Adenopodia patens	Sandoval MS343		Matt Parker (unpublished)			Yes
Afrocalliandra		Mim.	Consists of 2 species native to Africa. No report of nodulation for either sp. under previous generic name (Calliandra).	Un
Afrocalliandra redacta	Germishuizen 5585
Alantsilodendron		Mim.		Un
Alantsilodendron pilosum	Koenen 203
Alantsilodendron villosum	Koenen 409
Albizia		Mim.	De Faria et al. (1987) for presence of symbiosomes in A. lebbek and A. procera, and James, Tak & Gehlot (unpublished) for A. chinensis. A. dinklagei is nodulated and is in the tree.	Yes				No
Albizia adianthifolia	Wieringa 6278					Yes
Albizia adinocephala	Hughes 1070					Yes
Albizia altissima	Jongkind 10709	Synonym of Cathormion altissimum.	Symbiosomes confirmed (de Faria, unpublished)			Yes		No
Albizia anthelmintica	Maurin 363					Yes
Albizia brevifolia	Maurin 826					Yes
Albizia carbonaria	Daza 16353					Yes
Albizia decandra	Vilhena 231		Symbiosomes confirmed (de Faria, unpublished)			yes		No
Albizia dinklagei	Jongkind 7359	Synonym of Albizia dinklagei and Cathormion dinklagei.
Albizia edwallii	Dalmaso 272					Yes
Albizia inundata	Wood 26530					Yes
Albizia leonardii	Zanoni 34986
Albizia multiflora	Hughes 3090					Yes
Albizia niopoides	Simon 1601		Symbiosomes confirmed (de Faria, unpublished)			yes		No
Albizia retusa	Hyland 2732					Yes
Albizia rhombifolia	Deighton 3618	Synonym of Cathormion rhombifolium.
Albizia saponaria	Jobson 1041					Yes
Albizia versicolor	Maurin 560					Yes
Albizia zygia	Wieringa 5915					Yes
Amblygonocarpus		Mim.	Reported nodulated by Diabate, but no evidence presented. Generally considered to be non-nodulated (Sprent 2001)	No
Amblygonocarpus andongensis	Sokpon 1451
Anadenanthera		Mim.	See Gross et al. (2002) for anatomical and ultrastructural observations of symbiosomes in A. peregrina.	Yes				No
Anadenanthera colubrina	de Queiroz 15685		Symbiosomes confirmed by de Faria, James, & Gross (unpublished)			Yes		No
Arapatiella			Considered by the present authors to be non-nodulated based on exhaustive field observations and glasshouse-based tests.	No
Arapatiella psilophylla	de Lima et al. 7906
Archidendron		Mim.	Symbiosomes confirmed by Sutherland (unpublished)	Yes				No
Archidendron clypearia	Wieringa 1849					Yes
Archidendron ellipticum subsp. paucijuga	Kalat ARK 42					Yes
Archidendron kanisii	Ford and Holmes AF3669					Yes
Archidendron lucidum	Wang and Lin 2534
Archidendropsis		Mim.		Yes
Archidendropsis granulosa	McKee 38353
Archidendropsis xanthoxylon	Hyland 9229
Arcoa				No
Arcoa gonavensis	Gardner and Knees 7026
Arquita				Un
Arquita trichocarpa	Gagnon 2018
Aubrevillea		Mim.	A. platycarpa reported nodulated by Diabate et al. (2005), but no evidence presented.	Yes				No
Aubrevillea kerstingii	Nimba Botanic Team JR957		Present study	Yes				No
Balizia		Mim.		Yes				No
Balizia elegans	Iganci 870							No
Balizia leucocalyx	Aguilar 1939
Balizia pedicellaris	de Queiroz 15529		Symbiosomes confirmed by de Faria (unpublished)			yes		No
Balsamocarpon				No
Balsamocarpon brevifolium	Eggli and Leuenberger 2986
Batesia				No
Batesia floribunda	Grenand 3032			No
Biancaea				Un
Biancaea decapetala	Hughes 2227
Blanchetiodendron		Mim.		Un
Blanchetiodendron blanchetii	de Queiroz 15616
Burkea				No
Burkea africana	Smith 6
Bussea				Un
Bussea parrieri	Randrianasolo 527
Caesalpinia				No
Caesalpinia cassioides	Pennington 789
Caesalpinia crista (Ticanto clade)	Herendeen 1 V 99 3
Calliandra		Mim.	Symbiosomes confirmed in C. calothyrsus (de Faria et al. 1987), C. macrocalyx (Gross, James, unpublished), and several species by Zilli et al. (2021)	Yes				No
Calliandra bella	de Queiroz 15696							No
Calliandra haematocephala	Hughes 2604		Symbiosomes confirmed by de Faria, James (unpublished)			yes		No
Calliandra haematomma	Kass 2008 1					Yes
Calliandra parviflora	Wood 26606					Yes
Calliandra sessilis	de Queiroz 15608		Symbiosomes confirmed by Gross, James (unpublished)			Yes		No
Calliandra sp. nov.	Poilane 9150
Calliandra viscidula	de Queiroz 15541		Symbiosomes confirmed by Gross, James (unpublished)			Yes		No
Calliandropsis		Mim.		Un
Calliandropsis nervosus	Hughes 1784
Calpocalyx		Mim.	C. aubrevillei reported nodulated by Diabate et al. (2005), but no evidence presented. Generally considered to be non-nodulated (Sprent 2001)	Un
Calpocalyx heitzii	van Valkenburg 2877
Campsiandra				Yes
Campsiandra comosa	Iganci 856		FTs confirmed (this study)			Yes		Yes
Cassia				No
Cassia cowanii var. guianensis	Redden 3277
Cedrelinga		Mim.		Yes
Cedrelinga cateniformis	Pennington 17761					Yes
Cenostigma				No
Cenostigma pluviosum var. maraniona	Hughes 3105
Ceratonia				No
Ceratonia siliqua	Wieringa 3477
Chamaecrista			*Tree species have FTs, but small shrubs do not (de Faria et al. 1987; Naisbitt et al. 1992; Ferreira dos Santos et al. 2017)	Yes				Yes*
Chamaecrista adiantifolia	Iganci 861		FTs confirmed by de Faria (unpublished)			Yes		Yes
Chamaecrista lineata	Bradley 32006
Chamaecrista ramosa	Lewis 3845		Symbiosomes confirmed by de Faria (unpublished)			Yes		No
Chamaecrista viscosa	Wood 26658					Yes
Chidlowia		Mim.	Diabate et al (2005), Sprent (2009), the present study.	Yes
Chidlowia sanguinea	Wieringa 4338		Symbiosomes confirmed by James & Ametsitsi (unpublished)			Yes		No
Chloroleucon		Mim.	Sprent (2009), the present study for C. tortum symbiosomes.	Yes				No
Chloroleucon mangense var. mangense	Lozano 1166		Symbiosomes confirmed by de Faria (unpublished)			Yes		No
Chloroleucon tenuiflorum	de Queiroz 15514
Cojoba		Mim.		Yes
Cojoba arborea	Simon 1545					Yes
Colvillea				No
Colvillea racemosa	Bruneau 1403
Conzattia				No
Conzattia multiflora	Hughes 2071
Cordeauxia				No
Cordeauxia edulis	Kuchar 17803
Coulteria				Un
Coulteria platyloba	MacQueen 178		>2009
Cylicodiscus		Mim.		No
Cylicodiscus gabunensis	Sosef 645A
Delonix				No
Delonix decaryi	Koenen 238
Denisophytum				Un
Denisophytum madagascariense	Bruneau et al. 1348
Desmanthus		Mim.		Yes
Desmanthus acuminatus	Hughes 2314					Yes		No
Desmanthus balsensis	Hughes 1825
Desmanthus virgatus	Wood 26551					Yes		No
Dichrostachys		Mim.		Yes
Dichrostachys cinerea	Maurin 256		James, Tak, Gehlot, Sprent, de Faria, Sutherland (unpublished) for presence of symbiosomes.			Yes		No
Dichrostachys richardiana	Koenen 282
Dimorphandra			Fonseca et al. (2012) for presence of FTs in D. wilsonii and D. jorgei. De Faria et al. (1987) for FTs in D. exaltata. De Faria & James (unpublished) for FTs in other species.	Yes				Yes
Dimorphandra davisii	Luckow 4593		FTs confirmed by de Faria (unpublished)			Yes		Yes
Dimorphandra gardneriana	Hughes 2409		FTs confirmed by de Faria (unpublished)			Yes		Yes
Dimorphandra macrostachya	Iganci 877		FTs confirmed by de Faria (unpublished)			Yes
Dinizia			Sprent (2001) considered Dinizia to be non-nodulated, and D. excelsa probably is. However, a recent report by de Faria & de Lima (this study) confirms nodulation by the rare Espirito Santo state (Brazil) endemic D. jueriana-facao.	Yes				Yes
Dinizia jueirana-facao	Folli 4889		FTs confirmed by de Faria & de Lima (unpublished)			Yes		Yes
Diptychandra				Un
Diptychandra aurantiaca	Wood 26513
Ebenopsis		Mim.		Yes
Ebenopsis confinis	Hughes 1539					Yes
Elephantorrhiza		Mim.		Yes				No
Elephantorrhiza burkii	van der Bank 15		Symbiosomes confirmed by JM Sutherland & JI Sprent (unpublished)			Yes		No
Elephantorrhiza elephantina	Komape, Mabe, and Siebert 198					Yes		No
Entada		Mim.	The present study for E. leptostachya symbiosomes.	Yes				No
Entada africana	van der Maesen 7144					Yes
Entada arenaria	Bamps 8098					Yes
Entada pervillei	Koenen 302
Entada polystachya	Amaral Santos 3326		Symbiosomes confirmed (the present study)			Yes		No
Entada rheedei	Koenen 496					Yes
Enterolobium		Mim.	Symbiosomes confirmed in E. monjollo (de Faria et al. 1987)			Yes		No
Enterolobium contortisiliquum	de Queiroz 15579		Symbiosomes confirmed by de Faria (unpublished)			Yes		No
Enterolobium cyclocarpum	MacQueen & Styles 75		Symbiosomes confirmed (the present study)			Yes		No
Enterolobium maximum	Nascimento 34		Symbiosomes confirmed by de Faria (unpublished)			Yes		No
Enterolobium schomburgkii	Maguire 56534		Symbiosomes confirmed by de Faria (unpublished)			Yes		No
Erythrophleum			Sprent (2009), the present study for observation of FTs in E. suaveolens.	Yes				Yes
Erythrophleum ivorense	Wieringa 5487		FTs confirmed (the present study)			Yes		Yes
Erythrophleum teysmannii	Smitinand 10468
Erythrostemon				Un
Erythrostemon mexicanus	Gagnon 2010 015
Faidherbia		Mim.		Yes
Faidherbia albida	Maurin 3495					Yes		No
Falcataria		Mim.		Yes
Falcataria moluccana	Ambri and Arifin W826A		Symbiosomes confirmed by JM Sutherland & JI Sprent (unpublished)			Yes		No
Fillaeopsis		Mim.		Un
Fillaeopsis discophora	Wieringa 5498
Gagnebina		Mim.	Symbiosomes confirmed in G. microcephala by James (unpublished)	Yes				No
Gagnebina commersoniana	Koenen 374
Gelrebia				Un
Gelrebia rostrata	ILC6 05
Gleditsia				No
Gleditsia chinensis	Alter Botanischer Garten Zurich
Guilandina				Un
Guilandina bonduc	Herendeen and Mbago 9 XII 97 3
Gymnocladus				No
Gymnocladus dioica	Jongkind and Wieringa 4426			No
Haematoxylum				No
Haematoxylum brasiletto	Gagnon 2010 013
Havardia		Mim.	Symbiosomes confirmed in H. confinis by McInroy & Sprent (unpublished). Reported in Sprent (2001).	Yes				No
Havardia campylacantha	Hughes 1404
Havardia pallens	Hughes 2138					Yes
Hererolandia				Un
Hererolandia pearsonii	Kolberg and Loots HK 1399
Hesperalbizia		Mim.		Yes
Hesperalbizia occidentalis	Hughes 1296					Yes
Heteroflorum				Un
Heteroflorum sclerocarpum	Hughes 1849
Hoffmannseggia				No
Hoffmannseggia arequipensis	Hughes 2342
Hultholia	Not sampled in phylogeny.			Un
Hydrochorea		Mim.		Yes
Hydrochorea corymbosa 1	Bonadeu 655					Yes
Hydrochorea corymbosa 2	Iganci 862					Yes
Hydrochorea gonggrijpii	Tillett 45696					Yes
Hydrochorea marginata	Morim 563					Yes
Indopiptadenia		Mim.		Un
Indopiptadenia oudhensis	Adhikari, Poulsen, and Parmar BAG31			Un
Inga		Mim.		Yes				No
Inga alba	Coley and Kursar TAKPDC1677		Symbiosomes confirmed by de Faria (unpublished)			Yes		No
Inga cinnamomea	Dexter 465					Yes
Inga edulis	Coley and Kursar TAKPDC1719		Symbiosomes confirmed (de Faria et al. 1987).			Yes		No
Inga heterophylla	Dexter 345		Symbiosomes confirmed by de Faria (unpublished)			Yes		No
Inga huberi	Coley and Kursar TAKPDC1755					Yes
Inga laurina	Dexter 398					Yes
Inga leiocalycina	Dexter 355					Yes
Inga marginata	BCI 8582 (sample code Nicholls et al. 2015 Front. Plant Sc. 6: 710)		Symbiosomes confirmed by de Faria (unpublished)			Yes		No
Inga pezizifera	BCI 8577 (sample code Nicholls et al. 2015 Front. Plant Sc. 6: 710)		Symbiosomes confirmed by de Faria (unpublished)			Yes		No
Inga punctata	BCI 8580 (sample code Nicholls et al. 2015 Front. Plant Sc. 6: 710)					Yes
Inga sapindoides	BCI 97 (sample code Nicholls et al. 2015 Front. Plant Sc. 6: 710)					Yes
Inga stipularis	Coley and Kursar TAKPDC1856		Symbiosomes confirmed by de Faria (unpublished)			Yes		No
Inga thibaudiana	Coley and Kursar TAKPDC1859		Symbiosomes confirmed (de Faria et al. 1987).			Yes		No
Inga umbellifera	BCI 103 (sample code Nicholls et al. 2015 Front. Plant Sc. 6: 710)					Yes
Jacqueshuberia			Sprent et al. (2013, 2017), the present study for FTs in J. purpurea nodules	Yes				Yes
Jacqueshuberia brevipes	Redden 1240
Jupunba		Mim. Formerly included in Abarema.		Yes				No
Jupunba barbouriana	Iganci 847					Yes
Jupunba brachystachya	de Lima 7438					Yes
Jupunba cochleata	Bonadeu 673		Symbiosomes confirmed (de Faria, unpublished)			Yes		No
Jupunba filamentosa	de Lima 7487		Symbiosomes confirmed (de Faria, unpublished)			Yes		No
Jupunba floribunda	Iganci 883					Yes
Jupunba macradenia	Lourteig 3021					Yes
Jupunba trapezifolia var. micradenia	Simon 1600		Symbiosomes confirmed (de Faria, unpublished)			Yes		No
Kanaloa		Mim.		Un
Kanaloa kahoolawensis	Lorence 7380
Lachesiodendron		Mim.		Yes				No
Lachesiodendron viridiflorum	de Queiroz 15614		Symbiosomes confirmed (De Faria, James, Gross, unpublished)			Yes		No
Lemurodendron		Mim.		Un
Lemurodendron capuronii	Koenen 435
Leucaena		Mim.	Numerous reports of symbiosomes in L. leucocephala eg. de Faria et al. (1987), Saad et al. (2012), the present study. And in L. thricodes (de Faria et al. (1987).	Yes				No
Leucaena trichandra	Hughes 1128					Yes		No
Leucochloron		Mim.		Un
Leucochloron bolivianum	Hughes 2608
Leucochloron limae	Chase 8250
Libidibia				No
Libidibia glabrata	Lewis and Lozano 3073
Lophocarpinia				Un
Lophocarpinia aculeatifolia	Vogt 1321
Lysiloma		Mim.	Symbiosomes present in L. divaricata and L. sabicu (James, unpublished)	Yes				No
Lysiloma candidum	Marazzi 300
Macrosamanea		Mim.		Yes				No
Macrosamanea discolor	Wurdack 42732					Yes
Macrosamanea duckei	Simon 1646					Yes
Macrosamanea kegelii	Prevost 1721
Mariosousa		Mim.	Sprent et al. (2009) included in Acacia subgenus Aculeiferum. Nodulation confirmed for M. dolichostachya, and for M. millefolia (James, unpublished), with the latter harbouring symbiosomes (James, unpublished).	Yes				No
Mariosousa sericea	Chase 18949					Yes
Melanoxylon				Yes				Yes
Melanoxylon brauna	Lopes and Andrade 113		FTs confirmed (de Faria et al. 1987)			Yes		Yes
Mezoneuron				Un
Mezoneuron kauaiensis	Lorence and Wagner 8904
Microlobius	Not sampled in phylogeny.	Mim.	Bournaud et al. (2013) for nodulation	Yes
Microlobius foetidus			Symbiosomes confirmed by de Faria (unpublished)			Yes		No
Mimosa		Mim.	Several studies have described symbiosomes in >20 species eg. de Faria et al. (1987), Chen et al. (2003, 2005a, b), Elliott et al. (2007), dos Reis junior et al. (2010)	Yes
Mimosa ceratonia	de Queiroz 15484		dos Reis Junior et al. (2010)			Yes		No
Mimosa dolens	Simon 879					Yes
Mimosa hexandra	Wood 26499		dos Reis Junior et al. (2010)			Yes		No
Mimosa hondurana	Simon 858					Yes
Mimosa invisa	Simon 715		Elliott et al. (2007)			Yes		No
Mimosa myriadenia	Iganci 835					Yes
Mimosa pigra	Simon 820		Chen et al. (2005)			Yes		No
Mimosa pudica	Simon 1480		Chen et al. (2003)			Yes		No
Mimosa rubicaulis subsp. himalayana	Thomas SM 24 1		Gehlot et al. (2013)			Yes		No
Mimosa speciosissima	Simon 753		dos Reis Junior et al. (2010)			Yes		No
Mimosa tenuiflora	de Queiroz 15498		dos Reis Junior et al. (2010)			Yes		No
Mimosa tequilana	Simon 813		Bontemps et al. (2016)			Yes		No
Mimosa tricephala	Simon 849		Bontemps et al. (2016)			Yes		No
Mimozyganthus		Mim.		Yes				No
Mimozyganthus carinatus	Hughes 2476		Symbiosomes confirmed by de Faria (unpublished)			Yes		No
Moldenhawera			FTs confirmed for M. multijuga (this study)	Yes				Yes
Moldenhawera floribunda	Klitgaard 30		FTs confirmed (de Faria et al. 1987), this study			Yes		Yes
Mora				No
Mora gonggrijpii	Breteler 13792
Moullava				Un
Moullava spicata	Gillis 9504
Neptunia		Mim.		Yes				No
Neptunia oleracea	Koenen 283		Symbiosomes confirmed by James et al. (1992) and Subba Rao et al. (1995)			Yes		No
Newtonia		Mim.		No
Newtonia hildebrandtii	Maurin 2457
Pachyelasma				Un
Pachyelasma tessmannii	Wieringa 5229
Painteria		Mim.		Un
Painteria elachistophylla	Guzman Cruz UG2169
Painteria leptophylla	Tenorio and Manriquez 4067
Parapiptadenia		Mim.	Taule et al. (2012), Bournaud et al. (2013) for nodulation; De Faria et al. (1987) for symbiosomes in P. pterosperma, and De Faria, James & Gross (unpublished) for symbiosomes in several other species.	Yes				No
Parapiptadenia excelsa	Hughes 2451		Symbiosomes confirmed by de Faria (unpublished)			Yes		No
Pararchidendron		Mim.		Un
Pararchidendron pruinosum	Jobson 1039
Parasenegalia visco		Mim.		Yes				No
Parasenegalia visco	Fortunato 7645					Yes		No
Paraserianthes		Mim.		Yes
Paraserianthes lophantha	van Slageren & Newton MSRN648		Symbiosomes confirmed (this study)			Yes		No
Parkia		Mim.		No
Parkia bahiae	de Queiroz 15699					No
Parkia bicolor	Wieringa 6265					No
Parkia pendula	Simon 1194					No
Parkia timoriana	Murphy 351					No
Parkinsonia				No
Parkinsonia andicola	Hughes 2619
Paubrasilia				No
Paubrasilia echinata	Filgueiras 3391			No
Peltophorum				No
Peltophorum africanum	Koenen 601			No
Peltophorum dubium	Hughes 2436			No
Pentaclethra		Mim.		Yes				No
Pentaclethra macroloba	Boyle 6720	Neotropical	Symbiosomes confirmed by de Faria et al. (1987), this study			Yes		No
Pentaclethra macrophylla	Galeuchet & Balthazar 10	African	Nodulation and symbiosomes confirmed by James, Ametsitsi (this study)			Yes		No
Piptadenia		Mim.	Symbiosomes confirmed by de Faria (1987), and reported for several species, including P. gonoacantha (Bournaud et al. 2017), P. stipulacea & P. pteroclada (this study).	Yes				No
Piptadenia buchtienii	Hughes 2427				Yes			No
Piptadeniastrum		Mim.		Yes				No
Piptadeniastrum africanum	Koenen 152		Symbiosomes confirmed by James, Ametsitsi (this study)			Yes		No
Piptadeniopsis		Mim.		Un
Piptadeniopsis lomentifera	Luckow 4505			Un
Pithecellobium		Mim.		Yes				No
Pithecellobium dulce	Marazzi 309		Symbiosomes confirmed (this study)			Yes		No
Pithecellobium hymenaeifolium	Arvigo 216					Yes
Pityrocarpa		Mim.	Several nodulation reports under Piptadenia, but also as Pityrocarpa (Bournaud et al. 2013; Moulin et al. 2014). Symbiosomes confirmed in P. obliqua (James & Gross, unpublished).	Yes				No.
Pityrocarpa moniliformis	Wood 26516		Symbiosomes confirmed (de Faria, unpublished), this study			Yes		No
Plathymenia		Mim.		Yes				No
Plathymenia reticulata	de Queiroz 15688		Symbiosomes confirmed by de Faria (1987)			Yes		No
Pomaria				Un
Pomaria jamesii	Gagnon 2010 020
Prosopidastrum		Mim.		Un
Prosopidastrum globosum	Luckow s.n.
Prosopis		Mim.	Symbiosomes confirmed for P. alba, P. pallida (this study) and for P. glandulosa (Baird et al. 1985).	Yes				No
Prosopis africana	Essou 2110		Symbiosomes confirmed (de Faria, unpublished)			Yes		No
Prosopis cineraria	Hafisullah and Dilawar 266		Symbiosomes confirmed (this study)			Yes		No
Prosopis farcta	Kerimov 31					Yes
Prosopis ferox	Hughes 2618					Yes
Prosopis juliflora	Hughes 1703		Symbiosomes confirmed (de Faria et al. 1987)			Yes		No
Prosopis kuntzei	Hughes 2458					Yes
Prosopis laevigata	Hughes 2058					Yes
Prosopis ruscifolia	Fortunato 6773					Yes
Pseudopiptadenia		Mim.	de Faria et al. (1987), Bournaud et al. (2013) for nodulation. Symbiosomes confirmed for several species by de Faria et al. (1987; listed under Newtonia), and by de Faria, James, Gross (unpublished)	Yes				No
Pseudopiptadenia contorta	de Queiroz 15582		Symbiosomes confirmed - listed as Newtonia contorta and N. nitida in de Faria et al. (1987).			Yes		No
Pseudopiptadenia psilostachya	Simon 1245		Symbiosomes confirmed (de Faria, unpublished)			Yes		No
Pseudopiptadenia schumanniana	de Lima 7903
Pseudoprosopis		Mim.		Un
Pseudoprosopis sericea	Jongkind 9513
Pseudosamanea		Mim.		Yes				No
Pseudosamanea guachapele	Hughes 1198		Symbiosomes confirmed (de Faria, unpublished)			Yes		No
Pseudosenegalia		Mim.	Bolivian endemics so far unexamined for nodulation.	Un
Pseudosenegalia feddeana	Atahuachi 1146
Pterogyne	Not sampled in phylogeny.			No
Pterolobium				No
Pterolobium stellatum	Herendeen and Mbago 17 XII 97 9
Punjuba		Mim. Formerly included in Abarema.		Un
Punjuba racemiflora	Jimenez and Soares 3626
Recordoxylon			Possibly nodulated, especially as its sister genus, Melanoxylon, is. Further confirmation needed.	Un
Recordoxylon speciosum	Redden 5983		Photos of nodule-like structures were presented by Bereau & Garbaye (1994), but anatomical evidence for presence of bacteroids (in symbiosomes or FTs) not presented. No symbiotic rhizobia isolated.
Samanea		Mim.		Yes				No
Samanea saman	Hughes 421					Yes		No
Sanjappa		Mim.	Monotypic genus native to India. No report of nodulation under any previous names (eg. Calliandra cynometroides).	Un
Sanjappa cynometroides	Sanjappa s.n.
Schizolobium				No
Schizolobium parahyba	Klitgaard 694
Schleinitzia		Mim.	Previously considered non-nodulated, but a few Leucaena spp. from SE Asia and Oceania have been tranferred to it, and some of these are reported as nodulated (Sprent, 2009).	Yes
Schleinitzia insularum	Rinehart 17441		As Leucaena insularum (Sprent, 2009), but no anatomical data available.			Yes
Schleinitzia megaladenia	Piamos Tidano 46708
Senegalia		Mim. Divides into 2 clades (A & B) which probably represent 2 genera.	Sprent et al. (2009) as Acacia subgenus Aculeiferum. *Most species are nodulated, but several species are not; both Clades A & B harbour nodulating and non-nodulating species. S. senegal (Clade A) has symbiosomes (James & Sprent, unpublished).	Yes*				No
Senegalia ataxacantha	Jongkind 10603	Clade A				No
Senegalia bahiensis	de Queiroz 15499	Clade B	Symbiosomes confirmed (de Faria, unpublished)			Yes		No
Senegalia nigrescens	Barnes 536	Clade A				Yes
Senegalia pentagona	Jongkind 10670	Clade B				No
Senegalia sakalava	Koenen 215	Clade B				No
Senna			>20 species are reported by de Faria (unpublished ) as non-nodulated.	No
Senna leandrii	Koenen 245
Serianthes		Mim.		Yes
Serianthes calycina	Barrabé 1158					Yes
Sphinga		Mim.		Yes
Sphinga acatlensis	Hughes 2112
Stachyothyrsus				Un
Stachyothyrsus staudtii	van Andel 4054
Stryphnodendron		Mim.	Bournaud et al. (2013) for nodulation. Several species confirmed for symbiosomes (de Faria, James, dos Reis Junior, Simon, unpublished)			Yes		No
Stryphnodendron adstringens	de Queiroz 15580		Symbiosomes confirmed (de Faria, unpublished)			Yes		No
Stryphnodendron duckeanum	Simon 1606
Stryphnodendron paniculatum	Simon 1058		Symbiosomes confirmed (de Faria, unpublished)			Yes
Stryphnodendron pulcherrimum	de Queiroz 15482		Symbiosomes confirmed (de Faria, unpublished)			Yes		No
Stuhlmannia				Un
Stuhlmannia moavii	Keraudren and Aymonin 25628
Sympetalandra				Un
Sympetalandra schmutzii	Schmutz 3764
Tachigali		All former Sclerolobium spp. now included in Tachigali.	Several Tachigali/Sclerolobium species confirmed to have FTs (de Faria et al. 1987; de Faria, James, Gross, unpublished)	Yes				Yes
Tachigali guianensis	Mori 22791					Yes
Tachigali paniculata	Henkel 657		FTs confirmed (de Faria et al. 1987)			Yes		yes
Tara			Non-nodulated (de Faria, Prin, unpublished)	No
Tara spinosa	Eastwood 36		Non-nodulated (Prin et al., unpublished)
Tetrapleura		Mim.		No
Tetrapleura tetraptera	Koenen 155		Reported nodulated by Diabate et al. (2005), but no evidence presented. Generally considered to be non-nodulated (Sprent 2001). Several attempts to nodulate it by the authors have failed.
Tetrapterocarpon				Un
Tetrapterocarpon geayi	Koenen 231
Thailentadopsis		Mim.		Un
Thailentadopsis nitida	Kostermans 28234
Umtiza				No
Umtiza listeriana	ILC6 10
Vachellia		Mim.	Several reports of nodulation under Acacia subgenus Acacia (sprent, 2009). Symbiosomes confirmed for V. jacquemontii by Sankhla et al. (2017), and for V. karroo, V. pennatula, V. schaffneri, V. seyal by Moulin et al. (2014), James (unpublished)	Yes				No
Vachellia farnesiana	living collection		Symbiosomes confirmed (de Faria, unpublished)			Yes		No
Vachellia nilotica	Eastwood 117		Symbiosomes confirmed (Choudhary et al. 2020)			Yes		No
Vachellia tortilis	Koenen 603		Symbiosomes confirmed (Moulin et al. 2014)			Yes		No
Viguieranthus		Mim.		Un
Viguieranthus glaber	Koenen 325
Vouacapoua	Not sampled in phylogeny.		Negative reports for nodulation by Roggy & Prevost (1999), Pons et al. (2007), and de Faria et al. (2010)	No
Wallaceodendron		Mim.		Yes
Wallaceodendron celebicum	Flynn 7173					Yes
Xerocladia		Mim.		Yes
Xerocladia viridiramis	Kolberg and Tholkes HK2493					Yes
Xylia		Mim.	Nodulation with symbiosomes confirmed for X. xylocarpa (James, Songwattana & Teaumroong, unpublished).	Yes		Yes		No
Xylia evansii	Jongkind 9064		Reported nodulated by Diabate et al. (2005), but no evidence presented.	Yes		Yes
Xylia torreana	Maurin et al. RBN171
Zapoteca		Mim.		No
Zapoteca nervosa	Garcia 665
Zuccagnia				Un
Zuccagnia punctata	Fortunato 5545
Zygia		Mim.		Yes				No
Zygia cataractae	Bonadeu 647		Symbiosomes confirmed (de Faria, unpublished)			Yes		No
Zygia conzattii	Ortega 596		Symbiosomes confirmed (de Faria, unpublished)			Yes		No
Zygia inaequalis	Iganci 832		Symbiosomes confirmed (de Faria, unpublished)			Yes		No
Zygia inundata	Poncy 361
Zygia latifolia var. communis	Simon 1649		Symbiosomes confirmed (de Faria, unpublished)			Yes		No
Zygia ocumarensis	Stergios 14780
Zygia ramiflora	de Lima 2751		Symbiosomes confirmed (de Faria, unpublished)			Yes		No
Zygia sabatieri	Sabatier 4838
Key
Nodulated
Non-nodulated
Nodulation status Unknown

### Sheet: Table S3
Taxon				Fixation threads (FTs) confirmed			Source of nodules
				TEM observation	JIM5 labelling	Other label
				(post-fixed in 1% Osmium tetroxide)	of symbiosomes
Caesalpinioideae
Erythrophleum ivorense				Yes	Yes
Erythrophleum suaveolens				Yes	Yes
Moldenhawera floribunda				Yes	Yes
Moldenhawera multijuga				Yes	Yes
Caesalpinioideae-Mimosoid clade
Chidlowia sanguinea				No	No
Entada polystachya				No	No
Enterolobium cyclocarpum				nd	No
Pentaclethra macroloba				No	No
Xylia xylocarpa				nd	No

### Sheet: Table S2
Table S2. Occurrence of fixation threads (FTs) and/or symbiosomes in nodules from Caesalpinioideae (Mim, belongs to the Mimosoid clade) extracted from the literature and from the unpublished observations of the authors. Details of the references are in Notes S1.
Taxon	Notes		New report of nodulation			Bacteroid type (based on at least 3 nodules sampled from 2 or more individual plants per report per species)		Reference for anatomical report				Reference or location for source of nodules and/or soil		Sample type:
			Genus	Species										Field, Trap plant in soil, or Lab inoculation (+ seed source if not from same location as soil*)
Abarema_cochleata	Jupunba cochleata	Mim				Symbiosomes		This study				de Faria and de Lima (1998)
Abarema_filamentosa	Jupunba filamentosa	Mim				Symbiosomes		This study				Canosa et al. (2012)
Abarema_jupunba	Jupunba trapezifolia	MIm				Symbiosomes		This study				Canosa et al. (2012)
Acacia_auriculiformis		Mim				Symbiosomes		de Faria et al. (1987)
Acacia crassicarpa		Mim				Symbiosomes		de Faria et al. (1987)
Acacia mangium		Mim				Symbiosomes		Perrineau et al. (2012)
Acaciella angustissima		Mim				Symbiosomes		Rincon-Rosales et al. (2011)
Anadenanthera_colubrina		Mim				Symbiosomes		de Faria et al. (1987)
Anadenanthera peregrina		Mim				Symbiosomes		Gross et al. (2002)
Albizia chinensis		Mim				Symbiosomes		This study				Thar desert, Jodhpur, RJ, India		Trap
Albizia_decandra		Mim				Symbiosomes		This study				de Faria and de Lima (1998)
Albizia lebbek		Mim				Symbiosomes		de Faria et al. (1987)
Albizia_niopoides		Mim				Symbiosomes		This study				de Faria and de Lima (1998)
Albizia procera		Mim				Symbiosomes		de Faria et al. (1987)
Albizia_subdimidiata_var_subdimidiata		Mim				Symbiosomes		This study				de Faria and de Lima (2002)
Archidendron kanisii		Mim				Symbiosomes		Sprent (2001)
Aubrevillea kerstingii		Mim						This study				Gaoso Forest Reserve, Ghana		Field
Balizia_pedicellaris	Syn. Albizia pedicellaris	Mim				Symbiosomes		This study				de Faria and de Lima (1998)
Calliandra asplenoides		Mim				Symbiosomes		Zilli et al. (2021)
Calliandra calothyrsus		Mim				Symbiosomes		de Faria et al. (1987)
Calliandra erubescens		Mim				Symbiosomes		Zilli et al. (2021)
Calliandra_haematocephala		Mim				Symbiosomes		Zilli et al. (2021)
Calliandra houstoniana		Mim				Symbiosomes		Zilli et al. (2021)
Calliandra juzepczukii		Mim				Symbiosomes		Zilli et al. (2021)
Calliandra luetzelburgii		Mim				Symbiosomes		Zilli et al. (2021)
Calliandra macrocalyx		Mim				Symbiosomes		This study				Silva et al. (2018)
Calliandra_sessilis		Mim				Symbiosomes		Zilli et al. (2021)
Calliandra trinervia		Mim				Symbiosomes		This study				Moulin et al. (2014)
Calliandra viscidula		Mim				Symbiosomes		Zilli et al. (2021)
Campsiandra_comosa						FTs		de Faria et al. (1987), this study
Cathormion altissimum	Syn. Albizia altissima	Mim				Symbiosomes		This study				Diabate et al. (2005)
Chamaecrista						FTs in trees, semi-FTs or symbiosomes in all other species		de Faria et al. (1987), Naisbitt et al. (1992), Ferreira dos Santos et al. (2017), Rathi et al. (2018)				de Faria and de Lima (1998)
Chidlowia_sanguinea		Mim				Symbiosomes		This study				FORIG, Kumasi, Ghana		Field
Chloroleucon tortum		Mim				Symbiosomes		This study				Manaus, AM. Brazil		Field
Desmanthus_virgatus		Mim				Symbiosomes		This study				Corby Collection, University of Dundee, Dundee, UK. J.M. Sutherland & J.I. Sprent.
Dichrostachys_cinerea		Mim				Symbiosomes		This study				Thar desert, Jodhpur, RJ, India		Trap
Dimorphandra davisii						FTs		This study				Porto Trombetas, PA, Brazil		Field
Dimorphandra exaltata						FTs		de Faria et al. (1987)
Dimorphandra_gardneriana				Yes		FTs		This study				Porto Trombetas, PA, Brazil		Field
Dimorphandra jorgei						FTs		Fonseca et al. (2012)
Dimorphandra macrostachya						FTs		This study				de Faria and de Lima (1998)
Dimorphandra wilsonii						FTs		Fonseca et al. (2012)
Dinizia_jueriana-facao			Yes	Yes		FTs		This study				Reserva Natural Vale, ES, Brazil		Field
Elephantorrhiza_burkii		Mim				Symbiosomes		This study				Corby Collection, University of Dundee, Dundee, UK. J.M. Sutherland & J.I. Sprent.
Elephantorrhiza_elephantina		Mim				Symbiosomes		This study				Corby Collection, University of Dundee, Dundee, UK. J.M. Sutherland & J.I. Sprent.
Entada leptostachya		Mim		Yes		Symbiosomes		This study				Manaus, AM, Brazil		Trap. RPS.
Entada_polyphylla		Mim				Symbiosomes		This study				de Faria and de Lima (1998)
Entada polystachya		Mim				Symbiosomes		This study				Manaus, AM, Brazil		Trap. RPS.
Enterolobium_contortisiliquum		Mim				Symbiosomes		This study				Canosa et al. (2012)
Enterolobium_cyclocarpum		Mim				Symbiosomes		This study				Manaus, AM, Brazil		Trap. OFI.
Enterolobium_maximum		Mim				Symbiosomes		This study				de Faria and de Lima (1998)
Enterolobium mongollo		Mim				Symbiosomes		de Faria et al. (1987)
Enterolobium_schomburgkii		Mim				Symbiosomes		This study				de Faria et al. (2006)
Erythrophleum africanum						FTs		Sprent (2001)				Corby Collection, University of Dundee, Dundee, UK. J.M. Sutherland & J.I. Sprent.
Erythrophleum ivorense						FTs		This study				Univ. Dundee, James Hutton Institute.		Inoculated with Bradyrhizobium strain STM934 (Diabate et al. 2005). UoD.
Erythrophleum suaveolens						FTs		This study				Univ. Dundee, James Hutton Institute.		Inoculated with Bradyrhizobium strain JHI2682 (isolated from Chidlowia nodules sampled in Ghana). MSB.
Faidherbia_albida		Mim				Symbiosomes		Dupuy (1993)
Falcataria_moluccana		Mim				Symbiosomes		This study				Corby Collection, University of Dundee, Dundee, UK. J.M. Sutherland & J.I. Sprent.
Gagnebina microcephala		Mim	Yes	Yes		Symbiosomes		This study				FORIG, Kumasi, Ghana		Trap, MSB
Havardia confinis		Mim				Symbiosomes		Sprent (2001)
Inga_alba		Mim				Symbiosomes		This study				de Faria et al. (2006)
Inga_edulis		Mim				Symbiosomes		de Faria et al. (1987)
Inga fagifolia		Mim				Symbiosomes		de Faria et al. (1987)
Inga_heterophylla		Mim				Symbiosomes		This study				de Faria et al. (2006)
Inga luschtiana		Mim				Symbiosomes		This study				Rhem et al. (2021)
Inga_marginata		Mim				Symbiosomes		This study				Canosa et al. (2012)
Inga nuda		Mim				Symbiosomes		This study				Rhem et al. (2021)
Inga_pezizifera		Mim				Symbiosomes		This study				de Faria et al. (2006)
Inga_stipularis		Mim				Symbiosomes		This study				de Faria et al. (2006)
Inga_thibaudiana		Mim				Symbiosomes		de Faria et al. (1987)
Jacqueshuberia_purpurea			Yes	Yes		FTs		This study				Manaus, AM, Brazil		Field
Lachesiodendron_viridiflorum	Syn. Piptadenia viridiflora	Mim				Symbiosomes		This study				Ibicarai, BA, Brazil		Field
Leucaena leucocephala		Mim				Symbiosomes		de Faria et al. (1987), Saad et al. (2012)
Leucaena multicapitula		Mim				Symbiosomes		This study				Moulin et al. (2014)
Leucaena thricodes		Mim				Symbiosomes		de Faria et al. (1987)
Lysiloma_divaricata		Mim				Symbiosomes		This study				Grumari, RJ, Brazil		Trap, RPS
Lysiloma_sabicu		Mim		Yes		Symbiosomes		This study				Manaus, AM, Brazil		Trap, RPS
Macrosamanea pubiramea Barn. & Grimes	Syn. Pithecellobium lindsaeifolium	Mim				Symbiosomes		This study				de Faria and de Lima (1998)
Mariosousa_millefolia		Mim		Yes		Symbiosomes		This study						Lab with Ensifer mexicanus, MSB
Melanoxylon brauna						FTs		de Faria et al. (1987)
Microlobius foetidus	syn. Goldmania paraguensis					Symbiosomes		This study				de Faria and de Lima (1998)
Mimosa		Mim				Symbiosomes		More than 50 species described from Brazil, Mexico, India, Uruguay, and the pantropics (Chen et al. 2003, 2005a, b; Elliott et al. 2007, 2009; dos Reis Junior et al. 2010; Gehlot et al. 2013; Bontemps et al. 2016; Platero et al. 2016)
Mimozyganthus_carinatus		Mim				Symbiosomes		This study				de Faria and de Lima (1998)
Moldenhawera brasiliensis Yakovlev				Yes		FTs		This study				Jacobina Morro do Cruzeiro, BA, Brazil	Field	Field
Moldenhawera_floribunda						FTs		This study				Camamu, BA, Brazil		Field
Moldenhawera_multijuga						FTs		This study				Camamu, BA, Brazil		Field
Moldenhawera_nutens				Yes		FTs		This study				Salvador, BA, Brazil		Field
Neptunia oleracea	Syn. N. natans	Mim				Symbiosomes		Subba Rao et al. (1995)
Neptunia plena		Mim				Symbiosomes		James et al. (1992)
Parapiptadenia blanchetii		Mim		Yes		Symbiosomes		This study				Vitoria da Conquista, BA, Brazil		Field
Parapiptadenia pterosperma		Mim				Symbiosomes		This study				Canosa et al. (2012)
Parapiptadenia rigida		Mim				Symbiosomes		This study				Canosa et al. (2012)
Paraserianthes_lophantha		Mim				Symbiosomes		This study				FORIG, Kumasi, Ghana		Trap, RPS
Pentaclethra_macroloba		Mim				Symbiosomes		de Faria et al. (1987), this study
Pentaclethra macrophylla		Mim				Symbiosomes		This study				Bonsa Tarkwa, Ghana		Field
Piptadenia gonoacantha		Mim				Symbiosomes		Bournaud et al. (2018)
Piptadenia_pteroclada		Mim		Yes		Symbiosomes		This study				Inoculated		Lab with Paraburkholderia strains, RPS
Piptadenia stipulacea		Mim				Symbiosomes		This study				Moulin et al. (2014)
Piptadeniastrum_africanum		Mim				Symbiosomes		This study				Gaoso Forest Reserve, Ghana		Field
Pithecellobium_dulce		Mim				Symbiosomes		This study				Moulin et al. (2014)
Pityrocarpa_moniliformis		Mim				Symbiosomes		This study				Moulin et al. (2014)
Pityrocarpa_obliqua		Mim				Symbiosomes		This study				Moulin et al. (2014)
Plathymenia_reticulata		Mim				Symbiosomes		de Faria et al. (1987)
Prosopis_africana		Mim				Symbiosomes		This study				FORIG, Kumasi, Ghana		Trap, OFI
Prosopis alba		Mim				Symbiosomes		This study						Trap
Prosopis_cineraria		Mim				Symbiosomes		This study				Thar desert, Jodhpur, RJ, India		Trap
Prosopis glandulosa		Mim				Symbiosomes		Baird et al. (1985)
Prosopis juliflora		Mim				Symbiosomes		de Faria et al. (1987)
Prosopis pallida		Mim				Symbiosomes		This study				Thar desert, Jodhpur, RJ, India		Trap
Pseudopiptadenia_bahiensis		Mim		Yes		Symbiosomes		This study				Vitoria da Conquista, BA, Brazil		Field
Pseudopiptadenia_contorta	Syn. Newtonia contorta	Mim				Symbiosomes		de Faria et al. (1987)
Pseudopiptadenia_psilostachya		Mim				Symbiosomes		This study				de Faria and de Lima (1998)
Pseudosamanea_guachapele		Mim				Symbiosomes		This study				EMBRAPA-Agrobiologia, Seropedica, RJ, Brazil		Lab + "cocktail" of strains
Samanea_saman		Mim				Symbiosomes		This study				de Faria and de Lima (1998)
Senegalia_bahiensis	Clade B	Mim				Symbiosomes		This study				Canosa et al. (2012)
Senegalia_senegal	Clade A	Mim				Symbiosomes		This study				FORIG, Kumasi, Ghana		Trap, MSB
Stryphnodendron_adstringens		Mim				Symbiosomes		This study				Bournaud et al. (2013)
Stryphnodendron_fissuratum		Mim		Yes		Symbiosomes		This study				Pirenopolis, GO, Brazil		Field
Stryphnodendron guianense (Aubl.) Benth.		Mim				Symbiosomes		This study				Porto Trombetas, PA, Brazil		Field
Stryphnodendron paniculatum Poepp.& Endl.		Mim				Symbiosomes		This study				Porto Trombetas, PA, Brazil		Field
Stryphnodendron polyphyllum Mart.		Mim		Yes		Symbiosomes		This study				Porto Trombetas, PA, Brazil		Field
Stryphnodendron_pulcherrimum		Mim				Symbiosomes		This study				Canosa et al. (2012)
Tachigali multijuga						FTs		de Faria et al. (1987)
Tachigali_paniculata						FTs		de Faria et al. (1987)
Tachigali paratyensis (Vell.) H.C.Lima				Yes		FTs		This study				Porto Trombetas, PA, Brazil		Field
Tachigali rugosa	Syn. Sclerolobium rugosum					FTs		de Faria et al. (1987)
Tachigali vulgaris L.G.Silva & H.C.Lima				Yes		FTs		This study				de Faria et al. (2011)
Vachellia_farnesiana		Mim				Symbiosomes		de Faria et al. (1987)
Vachellia jacquemontii		Mim				Symbiosomes		Sankhla et al. (2017)
Vachellia karroo		Mim				Symbiosomes		This study				Beukes et al. (2019)
Vachellia macrantha		Mim				Symbiosomes		Cordero et al. (2016)
Vachellia nilotica		Mim				Symbiosomes		Choudhary et al. (2020)
Vachellia pennatula		Mim				Symbiosomes		Gyaneshwar et al. (2011)
Vachellia schaffneri		Mim				Symbiosomes		This study				Moulin et al. (2014)
Vachellia seyal		Mim				Symbiosomes		This study				Moulin et al. (2014)
Vachellia_tortilis		Mim				Symbiosomes		This study				Moulin et al. (2014)
Xylia xylocarpa		Mim	Yes	Yes		Symbiosomes		This study				Sakaerat Environmental Research Station, Nakhon Ratchasima Province 30370, Thailand		Field
Zygia_cataractae		Mim				Symbiosomes		This study				de Faria and de Lima (1998)
Zygia_conzattii		Mim		Yes		Symbiosomes		This study				EMBRAPA-Agrobiologia, Seropedica, RJ, Brazil		Lab + "cocktail" of strains
Zygia_inaequalis		Mim				Symbiosomes		This study				de Faria et al. (2006)
Zygia latifolia var. communis Barn. &Grimes		Mim				Symbiosomes		This study				Canosa et al. (2012)
Zygia_ramiflora		Mim				Symbiosomes		This study				de Faria et al. (2006)
*Seed sources for soil trap and inoculation trials
MSB = Millenium Seedbank
RPS = Rare Palm Seeds
OFI = Oxford Forestry Research Institute

### Sheet: Table. S3
Table S3. Type, location, and age of transitions in nodulation status as depicted in Figure 1. Transitions are inferred to have occurred on the stem of each taxon or clade listed in the Location column.
	Location	Max. age (my)
FT -> non-nodulating	Arcoa	51.8761
FT -> non-nodulating	Batesia	39.9782
FT -> non-nodulating	Cassia	37.6993
FT -> non-nodulating	Senna	37.6993
FT -> non-nodulating	Schizolobium	45.5538
FT -> non-nodulating	Arapatiella	30.0717
FT -> non-nodulating	Mora	26.9801
FT -> non-nodulating	Burkea	23.5326
FT -> non-nodulating	Tetrapterocarpon - Ceratonia clade	51.8761
FT -> non-nodulating	Umtiza - Gleditsia clade	58.8604
FT -> non-nodulating	Stuhlmannia - Mezoneuron clade	53.5256
FT -> non-nodulating	Bussea - Delonix clade	45.5538
FT -> SYM	Chamaecrista ramosa - C. lineata	27.1113
FT -> SYM	Mimosoid clade	46.111
SYM -> non-nodulating	Newtonia	37.0254
SYM -> non-nodulating	Cylicodiscus	33.0774
SYM -> non-nodulating	Parkia	28.3138
SYM -> non-nodulating	Zapoteca	24.8838
